# Genomic reconstruction of *Bacillus anthracis* from complex environmental samples enables high throughput identification and lineage assignment in Pakistan

**DOI:** 10.1101/2025.01.21.634099

**Authors:** Justin C Podowski, Sara Forrester, Tahir Yaqub, Amin Aqel, Mohammad Abu-Lubad, Nadia Mukhtar, Muhammad Waqar Aziz, Nageen Sardar, Hassaan Bin Aslam, Hamda Pervaiz, Alan J Wolfe, Daniel S Schabacker

## Abstract

*Bacillus anthracis*, the causative agent of anthrax, is a highly virulent zoonotic pathogen primarily affecting domesticated and wild herbivores. Human exposure to *B. anthracis* is primarily through contact with infected animals or contaminated animal products. In Pakistan, where livestock vaccines are largely unavailable and infected carcasses are often disposed of improperly, the risk to humans, wildlife and livestock is significant. Currently, diagnosis of anthrax infections and outbreak tracing necessitates the isolation and culturing of *B. anthracis*, a process that requires BSL-3 facilities. In this study, we show that positive identification, genome reconstruction and lineage assignment can be accomplished using bioinformatic analysis of DNA extracted directly from environmental samples that would otherwise provide the starting material for isolation and culturing. This approach does not require laboratory target enrichment as is necessary for other pathogens, due in part to the extremely high bacterial load in the bloodstream in the deceased animals. Using these methods, we greatly expand the knowledge of endemic *B. anthracis* in Pakistan. We provide the first reference *B. anthracis* genomes from Pakistan since the 1970s and identify A.Br.014 Aust94 as a minor circulating sublineage alongside dominant A.Br.047 Vollum. Future work will focus on limits of detection and will determine if this bioinformatic method can be expanded more broadly for *B. anthracis* or other pathogens to replace typical culture-based methods.
