## Supplemental Table 1 for "Genomic reconstruction of *Bacillus anthracis* from complex environmental samples enables high throughput identification and lineage assignment in Pakistan"

### Sheet: Table S1
Uniqe_ID	SampleName	SampleType	Consistent_with_isolate	Specific_subgroup	Sublineage	Isolate_subgroup	Isolate_Sublineage	SublineageName	Animal	Outbreak	Month/Year	Location	Country	Sublineage_MG1	Sublineage_MG2	Sublineage_MG3	Sublineage_MG4	Sublineage_CanSNP	cgMLST	closest_isolate	closet_isolate_source	percent_anthracis	mapped_pct_id	Isolate genome size	% genome in scaffolds > 50kb
S1_199	ZBMS4	Genome		A.Br.047	A.Br.007	A.Br.047	A.Br.007	Vollum	Goat	5(2019)	2019-04-01	Zhob	Pakistan	NA	NA	NA	NA	Vollum	cgST-461	SK-102	Wool from Pakistan	79.74		5.470 MB	0.96
S2_200	ZBMS6	Genome		A.Br.047	A.Br.007	A.Br.047	A.Br.007	Vollum	Goat	5(2019)	2019-04-01	Zhob	Pakistan	NA	NA	NA	NA	Vollum	cgST-461	SK-102	Wool from Pakistan	79.26		5.476 MB	0.96
S3_201	ZBM2S3	Genome		A.Br.047	A.Br.007	A.Br.047	A.Br.007	Vollum	Cow	14(2019)	2019-06-01	Zhob	Pakistan	NA	NA	NA	NA	Vollum	cgST-461	SK-102	Wool from Pakistan	78.71		5.471 MB	0.96
S4_202	ZBM2S5	Genome		A.Br.047	A.Br.007	A.Br.047	A.Br.007	Vollum	Cow	14(2019)	2019-06-01	Zhob	Pakistan	NA	NA	NA	NA	Vollum	cgST-461	SK-102	Wool from Pakistan	78.4		5.501 MB	0.95
S5_203	ZBM11S7	Genome		A.Br.047	A.Br.007	A.Br.047	A.Br.007	Vollum	Sheep	37(2020)	2020-06-01	Zhob	Pakistan	NA	NA	NA	NA		cgST-461	SK-102	Wool from Pakistan	78.55		5.473 MB	0.96
S6_204	ZBM11S8	Genome		A.Br.014	A.Br.003	A.Br.014	A.Br.003	Aust94	Sheep	37(2020)	2020-06-01	Zhob	Pakistan	NA	NA	NA	NA		cgST-157	A0656	soil	79.69		5.727 MB	0.92
S7_205	BW7S4	Genome		A.Br.014	A.Br.003	A.Br.014	A.Br.003	Aust94	Cow	29(2019)	2019-09-01	Bajour	Pakistan	NA	NA	NA	NA	Aust94	cgST-292	A0656	soil	79.82		6.490 MB	0.81
S8_206	BW7S5	Genome		A.Br.014	A.Br.003	A.Br.014	A.Br.003	Aust94	Cow	29(2019)	2019-09-01	Bajour	Pakistan	NA	NA	NA	NA	Aust94	cgST-292	A0656	soil	79.79		5.468 MB	0.96
S9_207	BW10S3	Genome		A.Br.014	A.Br.003	A.Br.014	A.Br.003	Aust94	Cow	36(2019)	2019-10-01	Bajour	Pakistan	NA	NA	NA	NA	Vollum	cgST-292	A0656	soil	80.52		6.251 MB	0.82
S10_208	BW10S5	Genome		A.Br.014	A.Br.003	A.Br.014	A.Br.003	Aust94	Cow	36(2019)	2019-10-01	Bajour	Pakistan	NA	NA	NA	NA	USA	cgST-292	A0656	soil	80.36		5.472 MB	0.95
S11_209	ZBMS4	Metagenome	YES	A.Br.047	A.Br.007	A.Br.047	A.Br.007	Vollum	Goat	5(2019)	2019-04-01	Zhob	Pakistan	A.Br.007	A.Br.007	A.Br.007	A.Br.007	Vollum	cgST-461	SK-102	Wool from Pakistan	80.04	99.852
S16_214	ZBM11S8	Metagenome	YES	A.Br.014	A.Br.003	A.Br.014	A.Br.003	Aust94	Sheep	37(2020)	2020-06-01	Zhob	Pakistan	A.Br.003	A.Br.003	A.Br.003	A.Br.003		cgST-292	A0656	soil	75.68	99.82
S17_215	BW7S4	Metagenome	NO	A.Br.047	A.Br.007	A.Br.014	A.Br.003	Vollum	Cow	29(2019)	2019-09-01	Bajour	Pakistan	A.Br.007	A.Br.007	A.Br.007	A.Br.007	Aust94	cgST-461	SK-102	Wool from Pakistan	80.64	99.835
S18_216	BW7S5	Metagenome	NO	A.Br.047	A.Br.007	A.Br.014	A.Br.003	Vollum	Cow	29(2019)	2019-09-01	Bajour	Pakistan	A.Br.007	A.Br.007	A.Br.007	A.Br.007	Aust94	cgST-461	SK-102	Wool from Pakistan	71.38	99.804
S19_217	BW10S3	Metagenome	NO	A.Br.047	A.Br.007	A.Br.014	A.Br.003	Vollum	Cow	36(2019)	2019-10-01	Bajour	Pakistan	A.Br.007	A.Br.007	A.Br.007	A.Br.007	Vollum	cgST-461	SK-102	Wool from Pakistan	14.48	99.672
S20_218	BW10S5	Metagenome	YES	A.Br.014	A.Br.003	A.Br.014	A.Br.003	Aust94	Cow	36(2019)	2019-10-01	Bajour	Pakistan	A.Br.003	A.Br.003	A.Br.003	A.Br.003	USA	cgST-292	A0656	soil	81.06	99.861
ZBM11S2_S5	ZBM11S2	Metagenome	NA	A.Br.047	A.Br.007			Vollum	Sheep	37(2020)	2020-06-01	Zhob	Pakistan	A.Br.007	A.Br.007	A.Br.007	A.Br.007		cgST-461	SK-102	Wool from Pakistan	76.49	99.874
ZBM11S4_S6	ZBM11S4	Metagenome	NA	A.Br.047	A.Br.007			Vollum	Sheep	37(2020)	2020-06-01	Zhob	Pakistan	No Genome	No Genome	A.Br.007	A.Br.007		cgST-631	SK-102	Wool from Pakistan	1.65	96.04
ZBM11S7_S7	ZBM11S7	Metagenome	YES	A.Br.047	A.Br.007	A.Br.047	A.Br.007	Vollum	Sheep	37(2020)	2020-06-01	Zhob	Pakistan	A.Br.007	A.Br.007	A.Br.007	A.Br.007		cgST-461	SK-102	Wool from Pakistan	75.51	99.861
ZBM8S2_S1	ZBM8S2	Metagenome	NA	A.Br.047	A.Br.006				Sheep	26(2019)	2019-08-01	Zhob	Pakistan	No Genome	No Genome	A.Br.006	None	Vollum	cgST-461	SK-102	Wool from Pakistan	40.94	99.837
ZBM8S3_S2	ZBM8S3	Metagenome	NA	A.Br.047	A.Br.007			Vollum	Sheep	26(2019)	2019-08-01	Zhob	Pakistan	No Genome	No Genome	A.Br.007	None	Vollum	cgST-392	2002734067	Hair from New Hampshire	51.06	99.857
ZBM8S5_S3	ZBM8S5	Metagenome	NA	A.Br.047	A.Br.007			Vollum	Sheep	26(2019)	2019-08-01	Zhob	Pakistan	A.Br.007	A.Br.007	A.Br.007	A.Br.007	Vollum	cgST-461	SK-102	Wool from Pakistan	50.16	99.827
ZBM8S6_S4	ZBM8S6	Metagenome	NA	A.Br.047	A.Br.007			Vollum	Sheep	26(2019)	2019-08-01	Zhob	Pakistan	A.Br.007	A.Br.007	A.Br.007	A.Br.007	No Answer	cgST-461	SK-102	Wool from Pakistan	50.26	99.83
PAK1	ZBMS5	Metagenome	NA	A.Br.047	A.Br.007			Vollum	Goat	5(2019)	2019-04-01	Zhob	Pakistan	A.Br.006	No Genome	A.Br.007	A.Br.007		cgST-461	SK-102	Wool from Pakistan	61.45	98.795
PAK3	ZBMS6	Metagenome	YES	A.Br.047	A.Br.007	A.Br.047	A.Br.007	Vollum	Goat	5(2019)	2019-04-01	Zhob	Pakistan	A.Br.007	A.Br.007	A.Br.007	A.Br.007		cgST-461	SK-102	Wool from Pakistan	78.65	99.75
PAK5	BW2S3	Metagenome	NA	A.Br.047	A.Br.007			Vollum	Cow	13 (2019)	2019-07-01	Bajour	Pakistan	A.Br.007	A.Br.007	A.Br.007	A.Br.007		cgST-461	SK-102	Wool from Pakistan	76.66	99.734
PAK6	BW2S4	Metagenome	NA						Cow	13 (2019)	2019-07-01	Bajour	Pakistan	Bacillus cereus	Bacillus_A cereus	A/B.Br.001	None		None			8.04	95.128
PAK7	BW2S6	Metagenome	NA	A.Br.047	A.Br.007			Vollum	Cow	13 (2019)	2019-07-01	Bajour	Pakistan	No Genome	No Genome	A.Br.007	A.Br.007		cgST-461	SK-102	Wool from Pakistan	28.26	98.707
PAK8	ZBM4S5	Metagenome	NA	A.Br.047	A.Br.007			Vollum	Sheep	17(2019)	2019-08-01	Zhob	Pakistan	No Genome	No Genome	A.Br.007	A.Br.007		cgST-461	SK-102	Wool from Pakistan	10.52	95.267
PAK9	ZBM6S7	Metagenome	NA	A.Br.047	A.Br.007			Vollum	Sheep	24(2019)	2019-08-01	Zhob	Pakistan	A.Br.007	No Genome	A.Br.007	A.Br.007		cgST-461	SK-102	Wool from Pakistan	66.94	99.678
PAK10	ZBM6S8	Metagenome	NA	A.Br.047	A.Br.007			Vollum	Sheep	24(2019)	2019-08-01	Zhob	Pakistan	A.Br.007	A.Br.007	A.Br.007	A.Br.007		cgST-461	SK-102	Wool from Pakistan	55.53	99.755
PAK14	ZBM9S10	Metagenome	NA						Sheep	33(2019)	2019-09-01	Zhob	Pakistan	Bacillus cereus	Bacillus_A cereus	A/B.Br.001	None		None			7.97	95.127
PAK15	ZBM9S11	Metagenome	NA	A.Br.047	A.Br.007			Vollum	Sheep	33(2019)	2019-09-01	Zhob	Pakistan	A.Br.007	A.Br.007	A.Br.007	A.Br.007		cgST-461	SK-102	Wool from Pakistan	77.59	99.747
PAK16	ZBM10S8	Metagenome	NA	A.Br.047	A.Br.007			Vollum	Sheep	35(2019)	2019-10-01	Zhob	Pakistan	No Genome	No Genome	A.Br.007	A.Br.007		cgST-631	SK-102	Wool from Pakistan	11.79	95.384
PAK17	FPS2	Metagenome	NA	A.Br.047	A.Br.007			Vollum	Cow	44(2021)	2021-03-01	Fortabbas	Pakistan	A.Br.007	A.Br.007	A.Br.007	A.Br.007		cgST-461	SK-102	Wool from Pakistan	78.06	99.801
PAK19	BW10S3	Metagenome	NO	A.Br.047	A.Br.007	A.Br.014	A.Br.003	Vollum	Cow	36(2019)	2019-10-01	Bajour	Pakistan	A.Br.007	A.Br.007	A.Br.007	A.Br.007		cgST-461	SK-102	Wool from Pakistan	77.79	99.776
PAK20	ZBM2S3	Metagenome	YES	A.Br.047	A.Br.007	A.Br.047	A.Br.007	Vollum	Cow	14(2019)	2019-06-01	Zhob	Pakistan	A.Br.007	A.Br.007	A.Br.007	A.Br.007		cgST-461	SK-102	Wool from Pakistan	78.28	99.782
PAK21	ZBM2S5	Metagenome	YES	A.Br.047	A.Br.007	A.Br.047	A.Br.007	Vollum	Cow	14(2019)	2019-06-01	Zhob	Pakistan	A.Br.007	No Genome	A.Br.007	A.Br.007		cgST-461	SK-102	Wool from Pakistan	30.84	99.692
PAK22	ZBM8S8	Metagenome	NA	A.Br.047	A.Br.007			Vollum	Sheep	26(2019)	2019-08-01	Zhob	Pakistan	A.Br.007	A.Br.007	A.Br.007	A.Br.007		cgST-461	SK-102	Wool from Pakistan	7.45	98.746
PAK23	ZBM6S5	Metagenome	NA	A.Br.047	A.Br.007			Vollum	Sheep	24(2019)	2019-08-01	Zhob	Pakistan	A.Br.007	A.Br.007	A.Br.007	A.Br.007		cgST-461	SK-102	Wool from Pakistan	60.54	99.741
PAK24	ZBM14S3	Metagenome	NA	A.Br.047	A.Br.007			Vollum	Sheep	40 (2020)	2020-07-01	Zhob	Pakistan	A.Br.007	A.Br.007	A.Br.007	A.Br.007		cgST-461	SK-102	Wool from Pakistan	76	99.779
